# G protein-coupled Receptor Contributions to Wing Growth and Morphogenesis in *Drosophila melanogaster*

**DOI:** 10.1101/2022.09.09.506847

**Authors:** Francisco J. Huizar, Nilay Kumar, Maria Unger, Vijay Velagala, Qinfeng Wu, Pavel A. Brodskiy, Jeremiah J. Zartman

**Affiliations:** Department of Chemical and Biomolecular Engineering, University of Notre Dame, Notre Dame, IN 46556, USA; Department of Bioengineering, University of Notre Dame, Notre Dame, IN, 46556, USA; Department of Biological Sciences, University of Notre Dame, Notre Dame, IN, 46556, USA

**Keywords:** G protein-coupled receptor, epithelial morphogenesis, organogenesis, developmental biology, machine learning, *Drosophila*

## Abstract

The development of multicellular organisms relies on a symphony of spatiotemporally coordinated signals that regulate gene expression. G protein-coupled receptors (GPCRs) are the largest group of transmembrane receptors that play a pivotal role in transducing extracellular signals into physiological outcomes. Emerging research has implicated neurotransmitter GPCRs, classically associated with communication in neuronal tissues, as regulators of pattern formation and morphogenesis. However, how these receptors interact amongst themselves and signaling pathways to regulate organogenesis is still poorly understood. To address this gap, we performed a systematic RNA interference (RNAi)-based screening of 111 GPCRs along with 8 G*α*, 3 G*β*, and 2 G*γ* protein subunits in *Drosophila melanogaster*. We performed a coupled, machine learning-based quantitative and qualitative analysis to identify both severe and more subtle phenotypes. Of the genes screened, 25 demonstrated at least 60% penetrance of severe phenotypes with several of the most severe phenotypes resulting from the knockdown of neuropeptide and neurotransmitter GPCRs that were not known previously to regulate epithelial morphogenesis. Phenotypes observed in positive hits mimic phenotypic manifestations of diseases caused by dysregulation of orthologous human genes. Quantitative reverse transcription polymerase chain reaction and meta-analysis of RNA expression validated positive hits. Overall, the combined qualitative and quantitative characterization of GPCRs and G proteins identifies an extensive set of GPCRs involved in regulating epithelial morphogenesis and relevant to the study of a broad range of human diseases.
