## Supplementary File S1 for "G protein-coupled Receptor Contributions to Wing Growth and Morphogenesis in *Drosophila melanogaster*"

### Sheet: Sheet1
FlyBase Report	Collection	Associated Gene	Stock #	Genotype	Species
FBst0067864	Bloomington Drosophila Stock Center	AstA-R2 (RNAi)	67864	y1 sc* v1 sev21; P{TRiP.HMS05683}attP40	Dmel
FBst0027495	Bloomington Drosophila Stock Center	mth (RNAi)	27495	y1 v1; P{TRiP.JF02645}attP2	Dmel
FBst0051817	Bloomington Drosophila Stock Center	GABA-B-R1 (RNAi)	51817	y1 v1; P{TRiP.HMC03388}attP2	Dmel
FBst0051695	Bloomington Drosophila Stock Center	mthl9 (RNAi)	51695	y1 sc* v1 sev21; P{TRiP.HMC03141}attP2/TM3, Sb1 Ser1	Dmel
FBst0026022	Bloomington Drosophila Stock Center	stan (RNAi)	26022	y1 v1; P{TRiP.JF02047}attP2	Dmel
FBst0027506	Bloomington Drosophila Stock Center	AstC-R1 (RNAi)	27506	y1 v1; P{TRiP.JF02656}attP2/TM3, Sb1	Dmel
FBst0028652	Bloomington Drosophila Stock Center	CG30340 (RNAi)	28652	y1 v1; P{TRiP.JF03067}attP2	Dmel
FBst0050678	Bloomington Drosophila Stock Center	Octalpha2R (RNAi)	50678	y1 v1; P{TRiP.HMC03079}attP2	Dmel
FBst0027670	Bloomington Drosophila Stock Center	TyrRII (RNAi)	27670	y1 v1; P{TRiP.JF02749}attP2	Dmel
FBst0044469	Bloomington Drosophila Stock Center	mAChR-A (RNAi)	44469	y1 v1; P{TRiP.HMC02343}attP2	Dmel
FBst0067829	Bloomington Drosophila Stock Center	mth (RNAi)	67829	y1 sc* v1 sev21; P{TRiP.HMS05784}attP40	Dmel
FBst0064481	Bloomington Drosophila Stock Center	mthl11 (RNAi)	64481	y1 sc* v1 sev21; P{TRiP.HMC05498}attP2	Dmel
FBst0027273	Bloomington Drosophila Stock Center	5-HT7 (RNAi)	27273	y1 v1; P{TRiP.JF02576}attP2	Dmel
FBst0027524	Bloomington Drosophila Stock Center	Cirl (RNAi)	27524	y1 v1; P{TRiP.JF02674}attP2	Dmel
FBst0029419	Bloomington Drosophila Stock Center	CG13229 (RNAi)	29419	y1 v1; P{TRiP.JF03355}attP2	Dmel
FBst0034947	Bloomington Drosophila Stock Center	SIFaR (RNAi)	34947	y1 sc* v1 sev21; P{TRiP.HMS00299}attP2	Dmel
FBst0031311	Bloomington Drosophila Stock Center	fz (RNAi)	31311	y1 v1; P{TRiP.JF01258}attP2/TM3, Ser1	Dmel
FBst0044468	Bloomington Drosophila Stock Center	fz3 (RNAi)	44468	y1 sc* v1 sev21; P{TRiP.GLC01626}attP2	Dmel
FBst0028017	Bloomington Drosophila Stock Center	mthl15 (RNAi)	28017	y1 v1; P{TRiP.JF02851}attP2	Dmel
FBst0067866	Bloomington Drosophila Stock Center	CCKLR-17D3 (RNAi)	67866	y1 sc* v1 sev21; P{TRiP.HMS05684}attP40	Dmel
FBst0062896	Bloomington Drosophila Stock Center	mthl9 (RNAi)	62896	y1 v1; P{TRiP.HMJ24136}attP40	Dmel
FBst0025874	Bloomington Drosophila Stock Center	5-HT2B (RNAi)	25874	y1 v1; P{TRiP.JF01913}attP2	Dmel
FBst0067868	Bloomington Drosophila Stock Center	CG32547 (RNAi)	67868	y1 sc* v1 sev21; P{TRiP.HMS05678}attP40	Dmel
FBst0066326	Bloomington Drosophila Stock Center	moody (RNAi)	66326	y1 sc* v1 sev21; P{TRiP.HMC06237}attP2	Dmel
FBst0062372	Bloomington Drosophila Stock Center	AstC-R1 (RNAi)	62372	y1 v1; P{TRiP.HMJ23767}attP40/CyO	Dmel
FBst0027568	Bloomington Drosophila Stock Center	fz2 (RNAi)	27568	y1 v1; P{TRiP.JF02722}attP2	Dmel
FBst0028655	Bloomington Drosophila Stock Center	Lgr4 (RNAi)	28655	y1 v1; P{TRiP.JF03070}attP2	Dmel
FBst0036827	Bloomington Drosophila Stock Center	PK2-R2 (RNAi)	36827	y1 sc* v1 sev21; P{TRiP.GL01060}attP2	Dmel
FBst0027672	Bloomington Drosophila Stock Center	Tre1 (RNAi)	27672	y1 v1; P{TRiP.JF02751}attP2	Dmel
FBst0027536	Bloomington Drosophila Stock Center	AdoR (RNAi)	27536	y1 v1; P{TRiP.JF02687}attP2/TM3, Sb1	Dmel
FBst0057496	Bloomington Drosophila Stock Center	TyrR (RNAi)	57496	y1 sc* v1 sev21; P{TRiP.HMC04811}attP2	Dmel
FBst0057859	Bloomington Drosophila Stock Center	CNMaR (RNAi)	57859	y1 v1; P{TRiP.HMJ21906}attP40	Dmel
FBst0031107	Bloomington Drosophila Stock Center	Octbeta1R (RNAi)	31107	y1 v1; P{TRiP.JF01572}attP2	Dmel
FBst0031765	Bloomington Drosophila Stock Center	Dop1R1 (RNAi)	31765	y1 v1; P{TRiP.HM04077}attP2	Dmel
FBst0025832	Bloomington Drosophila Stock Center	MsR2 (RNAi)	25832	y1 v1; P{TRiP.JF01850}attP2	Dmel
FBst0029612	Bloomington Drosophila Stock Center	mAChR-C (RNAi)	29612	y1 v1; P{TRiP.JF03291}attP2	Dmel
FBst0051828	Bloomington Drosophila Stock Center	ETHR (RNAi)	51828	y1 sc* v1 sev21; P{TRiP.HMC03400}attP2/TM3, Sb1 Ser1	Dmel
FBst0044497	Bloomington Drosophila Stock Center	mthl6 (RNAi)	44497	y1 sc* v1 sev21; P{TRiP.HMC02432}attP2	Dmel
FBst0033885	Bloomington Drosophila Stock Center	5-HT1A (RNAi)	33885	y1 sc* v1 sev21; P{TRiP.HMS00823}attP2	Dmel
FBst0055910	Bloomington Drosophila Stock Center	Lgr3 (RNAi)	55910	y1 sc* v1 sev21; P{TRiP.HMC04196}attP40	Dmel
FBst0031106	Bloomington Drosophila Stock Center	Octbeta1R (RNAi)	31106	y1 v1; P{TRiP.JF01571}attP2	Dmel
FBst0077389	Bloomington Drosophila Stock Center	SPR (RNAi)	77389	y1 sc* v1 sev21; P{TRiP.HMC06520}attP40	Dmel
FBst0032471	Bloomington Drosophila Stock Center	5-HT7 (RNAi)	32471	y1 sc* v1 sev21; P{TRiP.HMS00471}attP2	Dmel
FBst0028333	Bloomington Drosophila Stock Center	CCKLR-17D3 (RNAi)	28333	y1 v1; P{TRiP.JF02968}attP2/TM3, Sb1	Dmel
FBst0056866	Bloomington Drosophila Stock Center	AdoR (RNAi)	56866	y1 sc* v1 sev21; P{TRiP.HMC03684}attP2	Dmel
FBst0051792	Bloomington Drosophila Stock Center	CG11318 (RNAi)	51792	y1 sc* v1 sev21; P{TRiP.HMC03348}attP2	Dmel
FBst0029624	Bloomington Drosophila Stock Center	PK2-R1 (RNAi)	29624	y1 v1; P{TRiP.JF03303}attP2	Dmel
FBst0025939	Bloomington Drosophila Stock Center	NPFR (RNAi)	25939	y1 v1; P{TRiP.JF01959}attP2	Dmel
FBst0036886	Bloomington Drosophila Stock Center	mthl8 (RNAi)	36886	y1 sc* v1 sev21; P{TRiP.GL01053}attP2	Dmel
FBst0031647	Bloomington Drosophila Stock Center	ninaE (RNAi)	31647	y1 v1; P{TRiP.JF01438}attP2	Dmel
FBst0062987	Bloomington Drosophila Stock Center	smo (RNAi)	62987	y1 v1; P{TRiP.HMJ30064}attP40	Dmel
FBst0027275	Bloomington Drosophila Stock Center	CapaR (RNAi)	27275	y1 v1; P{TRiP.JF02577}attP2	Dmel
FBst0027513	Bloomington Drosophila Stock Center	TkR99D (RNAi)	27513	y1 v1; P{TRiP.JF02663}attP2	Dmel
FBst0041668	Bloomington Drosophila Stock Center	mGluR (RNAi)	41668	y1 v1; P{TRiP.HMS02201}attP40	Dmel
FBst0060109	Bloomington Drosophila Stock Center	TrissinR (RNAi)	60109	y1 sc* v1 sev21; P{TRiP.HMC05103}attP40	Dmel
FBst0051423	Bloomington Drosophila Stock Center	Dop1R2 (RNAi)	51423	y1 sc* v1 sev21; P{TRiP.HMC02893}attP2	Dmel
FBst0064990	Bloomington Drosophila Stock Center	fz4 (RNAi)	64990	y1 sc* v1 sev21; P{TRiP.HMC05864}attP40	Dmel
FBst0033718	Bloomington Drosophila Stock Center	Tre1 (RNAi)	33718	y1 sc* v1 sev21; P{TRiP.HMS00599}attP2/TM3, Sb1	Dmel
FBst0067869	Bloomington Drosophila Stock Center	MsR2 (RNAi)	67869	y1 sc* v1 sev21; P{TRiP.HMS05679}attP40	Dmel
FBst0060488	Bloomington Drosophila Stock Center	5-HT2B (RNAi)	60488	y1 v1; P{TRiP.HMJ22882}attP40	Dmel
FBst0062193	Bloomington Drosophila Stock Center	Dop1R1 (RNAi)	62193	y1 sc* v1 sev21; P{TRiP.HMC05200}attP40	Dmel
FBst0036822	Bloomington Drosophila Stock Center	mthl3 (RNAi)	36822	y1 sc* v1 sev21; P{TRiP.GL01054}attP2/TM3, Sb1	Dmel
FBst0025833	Bloomington Drosophila Stock Center	5-HT1B (RNAi)	25833	y1 v1; P{TRiP.JF01851}attP2	Dmel
FBst0029610	Bloomington Drosophila Stock Center	Dh44-R2 (RNAi)	29610	y1 v1; P{TRiP.JF03289}attP2	Dmel
FBst0031882	Bloomington Drosophila Stock Center	5-HT2A (RNAi)	31882	y1 v1; P{TRiP.JF02157}attP2	Dmel
FBst0050580	Bloomington Drosophila Stock Center	Octbeta2R (RNAi)	50580	y1 v1; P{TRiP.GLC01702}attP40	Dmel
FBst0034673	Bloomington Drosophila Stock Center	Octbeta2R (RNAi)	34673	y1 sc* v1 sev21; P{TRiP.HMS01151}attP2	Dmel
FBst0051705	Bloomington Drosophila Stock Center	smog (RNAi)	51705	y1 v1; P{TRiP.HMC03192}attP40	Dmel
FBst0031390	Bloomington Drosophila Stock Center	fz2 (RNAi)	31390	y1 v1; P{TRiP.JF01378}attP2	Dmel
FBst0042752	Bloomington Drosophila Stock Center	GABA-B-R3 (RNAi)	42752	y1 v1; P{TRiP.GL00707}attP2	Dmel
FBst0025858	Bloomington Drosophila Stock Center	FMRFaR (RNAi)	25858	y1 v1; P{TRiP.JF01879}attP2	Dmel
FBst0028781	Bloomington Drosophila Stock Center	PK2-R2 (RNAi)	28781	y1 v1; P{TRiP.JF03209}attP2	Dmel
FBst0031873	Bloomington Drosophila Stock Center	CG12290 (RNAi)	31873	y1 sc* v1 sev21; P{TRiP.HM05266}attP2	Dmel
FBst0026733	Bloomington Drosophila Stock Center	CG13995 (RNAi)	26733	y1 v1; P{TRiP.JF02275}attP2	Dmel
FBst0041887	Bloomington Drosophila Stock Center	mthl3 (RNAi)	41887	y1 v1; P{TRiP.HMS02309}attP40	Dmel
FBst0050622	Bloomington Drosophila Stock Center	GABA-B-R3 (RNAi)	50622	y1 v1; P{TRiP.HMC02989}attP40	Dmel
FBst0036888	Bloomington Drosophila Stock Center	AstC-R2 (RNAi)	36888	y1 sc* v1 sev21; P{TRiP.GL01063}attP2	Dmel
FBst0054006	Bloomington Drosophila Stock Center	5-HT1B (RNAi)	54006	y1 v1; P{TRiP.HMJ21429}attP40	Dmel
FBst0051465	Bloomington Drosophila Stock Center	Lgr1 (RNAi)	51465	y1 sc* v1 sev21; P{TRiP.HMC03205}attP2	Dmel
FBst0028332	Bloomington Drosophila Stock Center	Oct-TyrR (RNAi)	28332	y1 v1; P{TRiP.JF02967}attP2	Dmel
FBst0055244	Bloomington Drosophila Stock Center	mthl4 (RNAi)	55244	y1 v1; P{TRiP.HMC02422}attP2	Dmel
FBst0058179	Bloomington Drosophila Stock Center	Octbeta1R (RNAi)	58179	y1 v1; P{TRiP.HMJ22156}attP40	Dmel
FBst0062496	Bloomington Drosophila Stock Center	mthl3 (RNAi), mthl4 (RNAi)	62496	y1 v1; P{TRiP.HMJ24020}attP40/CyO	Dmel
FBst0031958	Bloomington Drosophila Stock Center	rk (RNAi)	31958	y1 v1; P{TRiP.JF02678}attP2	Dmel
FBst0028644	Bloomington Drosophila Stock Center	CG13579 (RNAi)	28644	y1 v1; P{TRiP.JF03059}attP2	Dmel
FBst0031036	Bloomington Drosophila Stock Center	fz (RNAi)	31036	y1 v1; P{TRiP.JF01481}attP2	Dmel
FBst0031884	Bloomington Drosophila Stock Center	TkR86C (RNAi)	31884	y1 v1; P{TRiP.JF02160}attP2	Dmel
FBst0055239	Bloomington Drosophila Stock Center	Dop1R1 (RNAi)	55239	y1 sc* v1 sev21; P{TRiP.HMC02344}attP2/TM3, Sb1	Dmel
FBst0027699	Bloomington Drosophila Stock Center	GABA-B-R2 (RNAi)	27699	y1 v1; P{TRiP.JF02779}attP2	Dmel
FBst0067862	Bloomington Drosophila Stock Center	Dh44-R2 (RNAi)	67862	y1 sc* v1 sev21; P{TRiP.HMS05682}attP40	Dmel
FBst0067342	Bloomington Drosophila Stock Center	mthl14 (RNAi)	67342	y1 sc* v1 sev21; P{TRiP.HMC06446}attP2	Dmel
FBst0067971	Bloomington Drosophila Stock Center	Rh5 (RNAi)	67971	y1 sc* v1 sev21; P{TRiP.HMS05832}attP40	Dmel
FBst0025935	Bloomington Drosophila Stock Center	AstA-R2 (RNAi)	25935	y1 v1; P{TRiP.JF01955}attP2	Dmel
FBst0036823	Bloomington Drosophila Stock Center	mth (RNAi)	36823	y1 sc* v1 sev21; P{TRiP.GL01055}attP2	Dmel
FBst0028783	Bloomington Drosophila Stock Center	ETHR (RNAi)	28783	y1 v1; P{TRiP.JF03211}attP2	Dmel
FBst0028380	Bloomington Drosophila Stock Center	CNMaR (RNAi)	28380	y1 v1; P{TRiP.JF03017}attP2	Dmel
FBst0065997	Bloomington Drosophila Stock Center	Dop1R2 (RNAi)	65997	y1 sc* v1 sev21; P{TRiP.HMC06293}attP2	Dmel
FBst0034872	Bloomington Drosophila Stock Center	mGluR (RNAi)	34872	y1 sc* v1 sev21; P{TRiP.HMS00191}attP2	Dmel
FBst0051168	Bloomington Drosophila Stock Center	CCHa1-R (RNAi)	51168	y1 v1; P{TRiP.HMJ21029}attP40	Dmel
FBst0032376	Bloomington Drosophila Stock Center	mtt (RNAi)	32376	y1 sc* v1 sev21; P{TRiP.HMS00367}attP2	Dmel
FBst0064964	Bloomington Drosophila Stock Center	TyrRII (RNAi)	64964	y1 sc* v1 sev21; P{TRiP.HMC05838}attP2	Dmel
FBst0025855	Bloomington Drosophila Stock Center	CCHa2-R (RNAi)	25855	y1 v1; P{TRiP.JF01876}attP2	Dmel
FBst0025940	Bloomington Drosophila Stock Center	AstC-R2 (RNAi)	25940	y1 v1; P{TRiP.JF01960}attP2	Dmel
FBst0053348	Bloomington Drosophila Stock Center	smo (RNAi)	53348	y1 sc* v1 sev21; P{TRiP.HMC03577}attP40	Dmel
FBst0041930	Bloomington Drosophila Stock Center	mthl1 (RNAi)	41930	y1 v1; P{TRiP.HMS02327}attP40	Dmel
FBst0033418	Bloomington Drosophila Stock Center	5-HT1B (RNAi)	33418	y1 sc* v1 sev21; P{TRiP.HMS00300}attP2	Dmel
FBst0032960	Bloomington Drosophila Stock Center	CG4313 (RNAi)	32960	y1 sc* v1 sev21; P{TRiP.HMS00755}attP2/TM3, Sb1	Dmel
FBst0065203	Bloomington Drosophila Stock Center	mthl13 (RNAi)	65203	y1 sc* v1 sev21; P{TRiP.HMC06074}attP40	Dmel
FBst0051753	Bloomington Drosophila Stock Center	mthl10 (RNAi)	51753	y1 v1; P{TRiP.HMC03304}attP2	Dmel
FBst0026017	Bloomington Drosophila Stock Center	CrzR (RNAi)	26017	y1 v1; P{TRiP.JF02042}attP2	Dmel
FBst0031312	Bloomington Drosophila Stock Center	fz2 (RNAi)	31312	y1 v1; P{TRiP.JF01259}attP2	Dmel
FBst0028614	Bloomington Drosophila Stock Center	CG33639 (RNAi)	28614	y1 v1; P{TRiP.JF03029}attP2	Dmel
FBst0028789	Bloomington Drosophila Stock Center	Lgr3 (RNAi)	28789	y1 v1; P{TRiP.JF03217}attP2	Dmel
FBst0050608	Bloomington Drosophila Stock Center	GABA-B-R2 (RNAi)	50608	y1 v1; P{TRiP.HMC02975}attP2	Dmel
FBst0031171	Bloomington Drosophila Stock Center	Oamb (RNAi)	31171	y1 v1; P{TRiP.JF01673}attP2	Dmel
FBst0034821	Bloomington Drosophila Stock Center	Cirl (RNAi)	34821	y1 sc* v1 sev21; P{TRiP.HMS00136}attP2	Dmel
FBst0044076	Bloomington Drosophila Stock Center	mtt (RNAi)	44076	y1 sc* v1 sev21; P{TRiP.HMS02793}attP40	Dmel
FBst0062008	Bloomington Drosophila Stock Center	mthl11 (RNAi)	62008	y1 v1; P{TRiP.HMJ23634}attP40/CyO	Dmel
FBst0027507	Bloomington Drosophila Stock Center	sNPF-R (RNAi)	27507	y1 v1; P{TRiP.JF02657}attP2	Dmel
FBst0067863	Bloomington Drosophila Stock Center	fz2 (RNAi)	67863	y1 sc* v1 sev21; P{TRiP.HMS05675}attP40	Dmel
FBst0036825	Bloomington Drosophila Stock Center	TrissinR (RNAi)	36825	y1 sc* v1 sev21; P{TRiP.GL01058}attP2	Dmel
FBst0027539	Bloomington Drosophila Stock Center	PK1-R (RNAi)	27539	y1 v1; P{TRiP.JF02690}attP2	Dmel
FBst0044068	Bloomington Drosophila Stock Center	SIFaR (RNAi)	44068	y1 sc* v1 sev21; P{TRiP.HMS02785}attP40	Dmel
FBst0060405	Bloomington Drosophila Stock Center	CCKLR-17D1 (RNAi)	60405	y1 v1; P{TRiP.HMJ22664}attP40	Dmel
FBst0067317	Bloomington Drosophila Stock Center	boss (RNAi)	67317	y1 sc* v1 sev21; P{TRiP.HMC06421}attP40	Dmel
FBst0043135	Bloomington Drosophila Stock Center	smog (RNAi)	43135	y1 v1; P{TRiP.GL01473}attP2	Dmel
FBst0034956	Bloomington Drosophila Stock Center	Tre1 (RNAi)	34956	y1 sc* v1 sev21; P{TRiP.HMS00433}attP2	Dmel
FBst0061306	Bloomington Drosophila Stock Center	mAChR-C (RNAi)	61306	y1 v1; P{TRiP.HMJ23139}attP40	Dmel
FBst0026729	Bloomington Drosophila Stock Center	GABA-B-R3 (RNAi)	26729	y1 v1; P{TRiP.JF02271}attP2	Dmel
FBst0027509	Bloomington Drosophila Stock Center	Lgr1 (RNAi)	27509	y1 v1; P{TRiP.JF02659}attP2	Dmel
FBst0025834	Bloomington Drosophila Stock Center	5-HT1A (RNAi)	25834	y1 v1; P{TRiP.JF01852}attP2	Dmel
FBst0031108	Bloomington Drosophila Stock Center	Octbeta3R (RNAi)	31108	y1 v1; P{TRiP.JF01573}attP2/TM3, Sb1	Dmel
FBst0036884	Bloomington Drosophila Stock Center	mthl5 (RNAi)	36884	y1 sc* v1 sev21; P{TRiP.GL01051}attP2	Dmel
FBst0028353	Bloomington Drosophila Stock Center	GABA-B-R1 (RNAi)	28353	y1 v1; P{TRiP.JF02989}attP2/TM3, Sb1	Dmel
FBst0027669	Bloomington Drosophila Stock Center	CCHa1-R (RNAi)	27669	y1 v1; P{TRiP.JF02748}attP2	Dmel
FBst0051710	Bloomington Drosophila Stock Center	AkhR (RNAi)	51710	y1 v1; P{TRiP.HMC03228}attP40	Dmel
FBst0067865	Bloomington Drosophila Stock Center	CCKLR-17D1 (RNAi)	67865	y1 sc* v1 sev21; P{TRiP.HMS05676}attP40	Dmel
FBst0025831	Bloomington Drosophila Stock Center	SIFaR (RNAi)	25831	y1 v1; P{TRiP.JF01849}attP2	Dmel
FBst0031981	Bloomington Drosophila Stock Center	DopEcR (RNAi)	31981	y1 v1; P{TRiP.JF03415}attP2	Dmel
FBst0065934	Bloomington Drosophila Stock Center	Lkr (RNAi)	65934	y1 sc* v1 sev21; P{TRiP.HMC06205}attP2	Dmel
FBst0051842	Bloomington Drosophila Stock Center	5-HT1B (RNAi)	51842	y1 v1; P{TRiP.HMC03415}attP40	Dmel
FBst0043134	Bloomington Drosophila Stock Center	smo (RNAi)	43134	y1 v1; P{TRiP.GL01472}attP2	Dmel
FBst0065073	Bloomington Drosophila Stock Center	mthl5 (RNAi)	65073	y1 sc* v1 sev21; P{TRiP.HMC06002}attP40	Dmel
FBst0067867	Bloomington Drosophila Stock Center	CG30340 (RNAi)	67867	y1 sc* v1 sev21; P{TRiP.HMS05677}attP40	Dmel
FBst0035050	Bloomington Drosophila Stock Center	stan (RNAi)	35050	y1 sc* v1 sev21; P{TRiP.HMS01464}attP2	Dmel
FBst0036824	Bloomington Drosophila Stock Center	Dop2R (RNAi)	36824	y1 sc* v1 sev21; P{TRiP.GL01057}attP2	Dmel
FBst0036821	Bloomington Drosophila Stock Center	moody (RNAi)	36821	y1 sc* v1 sev21; P{TRiP.GL01050}attP2	Dmel
FBst0056029	Bloomington Drosophila Stock Center	Rh6 (RNAi)	56029	y1 sc* v1 sev21; P{TRiP.HMC04325}attP40	Dmel
FBst0056870	Bloomington Drosophila Stock Center	5-HT2A (RNAi)	56870	y1 sc* v1 sev21; P{TRiP.HMC03726}attP2	Dmel
FBst0027529	Bloomington Drosophila Stock Center	MsR1 (RNAi)	27529	y1 v1; P{TRiP.JF02680}attP2	Dmel
FBst0027494	Bloomington Drosophila Stock Center	CCKLR-17D1 (RNAi)	27494	y1 v1; P{TRiP.JF02644}attP2	Dmel
FBst0051053	Bloomington Drosophila Stock Center	CG13579 (RNAi)	51053	y1 v1; P{TRiP.HMJ21188}attP40	Dmel
FBst0028621	Bloomington Drosophila Stock Center	CG32547 (RNAi)	28621	y1 v1; P{TRiP.JF03036}attP2	Dmel
FBst0029577	Bloomington Drosophila Stock Center	AkhR (RNAi)	29577	y1 v1; P{TRiP.JF03256}attP2	Dmel
FBst0025827	Bloomington Drosophila Stock Center	CG13575 (RNAi)	25827	y1 v1; P{TRiP.JF01845}attP2	Dmel
FBst0026001	Bloomington Drosophila Stock Center	Dop2R (RNAi)	26001	y1 v1; P{TRiP.JF02025}attP2	Dmel
FBst0026018	Bloomington Drosophila Stock Center	Dop1R2 (RNAi)	26018	y1 v1; P{TRiP.JF02043}attP2	Dmel
FBst0028780	Bloomington Drosophila Stock Center	Dh44-R1 (RNAi)	28780	y1 v1; P{TRiP.JF03208}attP2	Dmel
FBst0044498	Bloomington Drosophila Stock Center	mthl7 (RNAi)	44498	y1 sc* v1 sev21; P{TRiP.HMC02433}attP2	Dmel
FBst0057699	Bloomington Drosophila Stock Center	mthl1 (RNAi)	57699	y1 sc* v1 sev21; P{TRiP.GLC01865}attP2/TM3, Sb1	Dmel
FBst0031648	Bloomington Drosophila Stock Center	ninaE (RNAi)	31648	y1 v1; P{TRiP.JF01439}attP2	Dmel
FBst0044516	Bloomington Drosophila Stock Center	mthl12 (RNAi)	44516	y1 v1; P{TRiP.HMC02906}attP2	Dmel
FBst0029414	Bloomington Drosophila Stock Center	Proc-R (RNAi)	29414	y1 v1; P{TRiP.JF03350}attP2	Dmel
FBst0042751	Bloomington Drosophila Stock Center	CrzR (RNAi)	42751	y1 v1; P{TRiP.GL00706}attP2/TM3, Sb1	Dmel
FBst0029623	Bloomington Drosophila Stock Center	hec (RNAi)	29623	y1 v1; P{TRiP.JF03302}attP2	Dmel
FBst0050621	Bloomington Drosophila Stock Center	Dop2R (RNAi)	50621	y1 v1; P{TRiP.HMC02988}attP40	Dmel
FBst0062315	Bloomington Drosophila Stock Center	mthl10 (RNAi)	62315	y1 v1; P{TRiP.HMJ23672}attP40/CyO	Dmel
FBst0025938	Bloomington Drosophila Stock Center	mGluR (RNAi)	25938	y1 v1; P{TRiP.JF01958}attP2	Dmel
FBst0036885	Bloomington Drosophila Stock Center	Rh3 (RNAi)	36885	y1 sc* v1 sev21; P{TRiP.GL01052}attP2	Dmel
FBst0038347	Bloomington Drosophila Stock Center	Pdfr (RNAi)	38347	y1 v1; P{TRiP.HMS01815}attP40	Dmel
FBst0042515	Bloomington Drosophila Stock Center	mthl15 (RNAi)	42515	y1 v1; P{TRiP.HMJ02080}attP40	Dmel
FBst0042508	Bloomington Drosophila Stock Center	Pdfr (RNAi)	42508	y1 v1; P{TRiP.HMJ02073}attP40	Dmel
FBst0027280	Bloomington Drosophila Stock Center	AstA-R1 (RNAi)	27280	y1 v1; P{TRiP.JF02578}attP2	Dmel
FBst0062176	Bloomington Drosophila Stock Center	Rh7 (RNAi)	62176	y1 sc* v1 sev21; P{TRiP.HMC05183}attP40	Dmel
FBst0031267	Bloomington Drosophila Stock Center	Rh3 (RNAi)	31267	y1 v1; P{TRiP.JF01208}attP2	Dmel
FBst0036826	Bloomington Drosophila Stock Center	CG33639 (RNAi)	36826	y1 sc* v1 sev21; P{TRiP.GL01059}attP2	Dmel
FBst0060466	Bloomington Drosophila Stock Center	CG32447 (RNAi)	60466	y1 v1; P{TRiP.HMJ22835}attP40	Dmel
FBst0031112	Bloomington Drosophila Stock Center	Rh3 (RNAi)	31112	y1 v1; P{TRiP.JF01584}attP2	Dmel
FBst0027037	Bloomington Drosophila Stock Center	smo (RNAi)	27037	y1 v1; P{TRiP.JF02363}attP2	Dmel
FBst0077159	Bloomington Drosophila Stock Center	Rh4 (RNAi)	77159	y1 sc* v1 sev21; P{TRiP.HMS05933}attP40	Dmel
FBst0025944	Bloomington Drosophila Stock Center	RYa-R (RNAi)	25944	y1 v1; P{TRiP.JF01964}attP2	Dmel
FBst0066951	Bloomington Drosophila Stock Center	fz3 (RNAi)	66951	y1 sc* v1 sev21; P{TRiP.HMS05417}attP40	Dmel
FBst0042520	Bloomington Drosophila Stock Center	CG12290 (RNAi)	42520	y1 v1; P{TRiP.HMJ02086}attP40	Dmel
FBst0077340	Bloomington Drosophila Stock Center	Rh2 (RNAi)	77340	y1 sc* v1 sev21; P{TRiP.HMS05928}attP40	Dmel
FBst0027571	Bloomington Drosophila Stock Center	mAChR-A (RNAi)	27571	y1 v1; P{TRiP.JF02725}attP2	Dmel
FBst0062283	Bloomington Drosophila Stock Center	Octbeta3R (RNAi)	62283	y1 v1; P{TRiP.HMJ23640}attP40	Dmel
FBst0036887	Bloomington Drosophila Stock Center	Lgr3 (RNAi)	36887	y1 sc* v1 sev21; P{TRiP.GL01056}attP2/TM3, Sb1	Dmel
FBst0060373	Bloomington Drosophila Stock Center	mthl8 (RNAi)	60373	y1 v1; P{TRiP.HMJ22590}attP40	Dmel
FBst0034321	Bloomington Drosophila Stock Center	fz (RNAi)	34321	y1 sc* v1 sev21; P{TRiP.HMS01308}attP2	Dmel
FBst0025925	Bloomington Drosophila Stock Center	Dh31-R (RNAi)	25925	y1 v1; P{TRiP.JF01945}attP2/TM3, Sb1	Dmel
FBst0065041	Bloomington Drosophila Stock Center	mthl2 (RNAi)	65041	y1 sc* v1 sev21; P{TRiP.HMC05915}attP40	Dmel
FBst0031233	Bloomington Drosophila Stock Center	Oamb (RNAi)	31233	y1 v1; P{TRiP.JF01732}attP2	Dmel
FBst0031490	Bloomington Drosophila Stock Center	CCAP-R (RNAi)	31490	y1 v1; P{TRiP.JF01338}attP2	Dmel
FBst0025857	Bloomington Drosophila Stock Center	TyrR (RNAi)	25857	y1 v1; P{TRiP.JF01878}attP2	Dmel
FBst0055732	Bloomington Drosophila Stock Center	TkR99D (RNAi)	55732	y1 sc* v1 sev21; P{TRiP.HMC03749}attP40	Dmel
FBst0044574	Bloomington Drosophila Stock Center	CG15556 (RNAi)	44574	y1 sc* v1 sev21; P{TRiP.HMS02870}attP2	Dmel
FBst0025936	Bloomington Drosophila Stock Center	Lkr (RNAi)	25936	y1 v1; P{TRiP.JF01956}attP2	Dmel
FBst0067775	Bloomington Drosophila Stock Center	mAChR-B (RNAi)	67775	y1 sc* v1 sev21; P{TRiP.HMS05691}attP40	Dmel
FBst0031133	Bloomington Drosophila Stock Center	Galphai (RNAi)	31133	y1 v1; P{TRiP.JF01608}attP2	Dmel
FBst0034653	Bloomington Drosophila Stock Center	Galphao (RNAi)	34653	y1 sc* v1 sev21; P{TRiP.HMS01129}attP2	Dmel
FBst0034924	Bloomington Drosophila Stock Center	Galphai (RNAi)	34924	y1 sc* v1 sev21; P{TRiP.HMS01273}attP2/TM3, Sb1	Dmel
FBst0036820	Bloomington Drosophila Stock Center	Galphaq (RNAi)	36820	y1 sc* v1 sev21; P{TRiP.GL01048}attP2	Dmel
FBst0063987	Bloomington Drosophila Stock Center	CG30054 (RNAi), Galphaq (RNAi)	63987	y1 v1; P{TRiP.HMJ30300}attP40/CyO	Dmel
FBst0051823	Bloomington Drosophila Stock Center	CG30054 (RNAi)	51823	y1 sc* v1 sev21; P{TRiP.HMC03395}attP2	Dmel
FBst0028310	Bloomington Drosophila Stock Center	Gbeta5 (RNAi)	28310	y1 v1; P{TRiP.JF02941}attP2	Dmel
FBst0041964	Bloomington Drosophila Stock Center	CR40005 (RNAi), cta (RNAi)	41964	y1 sc* v1 sev21; P{TRiP.HMS02361}attP2	Dmel
FBst0040890	Bloomington Drosophila Stock Center	Galphai (RNAi)	40890	y1 v1; P{TRiP.HMS02138}attP40	Dmel
FBst0025934	Bloomington Drosophila Stock Center	Ggamma1 (RNAi)	25934	y1 v1; P{TRiP.JF01954}attP2	Dmel
FBst0035041	Bloomington Drosophila Stock Center	Gbeta13F (RNAi)	35041	y1 sc* v1 sev21; P{TRiP.HMS01455}attP2	Dmel
FBst0028010	Bloomington Drosophila Stock Center	Galphao (RNAi)	28010	y1 v1; P{TRiP.JF02844}attP2	Dmel
FBst0031132	Bloomington Drosophila Stock Center	cta (RNAi)	31132	y1 v1; P{TRiP.JF01607}attP2	Dmel
FBst0043201	Bloomington Drosophila Stock Center	Galphaf (RNAi)	43201	y1 sc* v1 sev21; P{TRiP.GL01545}attP40	Dmel
FBst0025932	Bloomington Drosophila Stock Center	Ggamma30A (RNAi)	25932	y1 v1; P{TRiP.JF01952}attP2	Dmel
FBst0031268	Bloomington Drosophila Stock Center	Galphaq (RNAi)	31268	y1 v1; P{TRiP.JF01209}attP2/TM3, Ser1	Dmel
FBst0036775	Bloomington Drosophila Stock Center	Galphaq (RNAi)	36775	y1 v1; P{TRiP.JF02390}attP2	Dmel
FBst0034484	Bloomington Drosophila Stock Center	Ggamma30A (RNAi)	34484	y1 sc* v1 sev21; P{TRiP.HMS01362}attP2	Dmel
FBst0035407	Bloomington Drosophila Stock Center	Galphai (RNAi)	35407	y1 sc* v1 sev21; P{TRiP.GL00328}attP2	Dmel
FBst0031134	Bloomington Drosophila Stock Center	Gbeta13F (RNAi)	31134	y1 v1; P{TRiP.JF01609}attP2	Dmel
FBst0029576	Bloomington Drosophila Stock Center	Galphas (RNAi)	29576	y1 v1; P{TRiP.JF03255}attP2	Dmel
FBst0065973	Bloomington Drosophila Stock Center	CG43324 (RNAi)	65973	y1 sc* v1 sev21; P{TRiP.HMC06253}attP40	Dmel
FBst0033765	Bloomington Drosophila Stock Center	Galphaq (RNAi)	33765	y1 v1; P{TRiP.JF02464}attP2	Dmel
FBst0051848	Bloomington Drosophila Stock Center	cta (RNAi)	51848	y1 v1; P{TRiP.HMC03421}attP40	Dmel
FBst0064919	Bloomington Drosophila Stock Center	CG17760 (RNAi)	64919	y1 sc* v1 sev21; P{TRiP.HMC05792}attP2	Dmel
FBst0050704	Bloomington Drosophila Stock Center	Galphas (RNAi)	50704	y1 v1; P{TRiP.HMC03106}attP2	Dmel
FBst0028507	Bloomington Drosophila Stock Center	Gbeta76C (RNAi)	28507	y1 v1; P{TRiP.JF03127}attP2	Dmel
FBst0025930	Bloomington Drosophila Stock Center	Galphaf (RNAi)	25930	y1 v1; P{TRiP.JF01950}attP2	Dmel
FBst0034372	Bloomington Drosophila Stock Center	Ggamma1 (RNAi)	34372	y1 sc* v1 sev21; P{TRiP.HMS01361}attP2	Dmel
