## Supplementary File S3 for "G protein-coupled Receptor Contributions to Wing Growth and Morphogenesis in *Drosophila melanogaster*"

### Sheet: raw_pairwise_p
Raw p-values reported for pairwise Mann-Whitney U Test.
	AlphaTub84	CCHa1_2	CCHa1_3	CG13579	CG30340	GABABR1	GABABR2	GalphaF_1	Galphaf_2	GalphaS_1	GalphaS_2	GB13F	Ggamma30A	HT1B	HT1B2	HT2A	mthl3_1	mthl3_2	mtt_10
CCHa1_2	0.0043956	NA	NA	NA	NA	NA	NA	NA	NA	NA	NA	NA	NA	NA	NA	NA	NA	NA	NA
CCHa1_3	0.0043956	0.4	NA	NA	NA	NA	NA	NA	NA	NA	NA	NA	NA	NA	NA	NA	NA	NA	NA
CG13579	0.000107735	0.261905	0.261905	NA	NA	NA	NA	NA	NA	NA	NA	NA	NA	NA	NA	NA	NA	NA	NA
CG30340	0.0043956	0.7	0.7	0.0238095	NA	NA	NA	NA	NA	NA	NA	NA	NA	NA	NA	NA	NA	NA	NA
GABABR1	0.000107735	1	0.261905	0.484848	0.547619	NA	NA	NA	NA	NA	NA	NA	NA	NA	NA	NA	NA	NA	NA
GABABR2	0.000107735	0.547619	0.547619	0.132035	0.261905	0.937229	NA	NA	NA	NA	NA	NA	NA	NA	NA	NA	NA	NA	NA
GalphaF_1	0.0043956	0.7	0.7	0.0238095	0.7	0.547619	0.166667	NA	NA	NA	NA	NA	NA	NA	NA	NA	NA	NA	NA
Galphaf_2	0.0043956	0.7	0.7	0.0238095	0.7	0.547619	0.0952381	0.4	NA	NA	NA	NA	NA	NA	NA	NA	NA	NA	NA
GalphaS_1	0.0043956	0.1	0.7	0.0238095	0.1	0.547619	0.0238095	0.1	0.1	NA	NA	NA	NA	NA	NA	NA	NA	NA	NA
GalphaS_2	0.0043956	0.1	0.7	0.0238095	0.1	0.166667	0.0238095	0.1	0.1	0.1	NA	NA	NA	NA	NA	NA	NA	NA	NA
GB13F	0.0043956	0.1	0.7	0.0238095	0.1	0.166667	0.0238095	0.1	0.1	0.1	0.4	NA	NA	NA	NA	NA	NA	NA	NA
Ggamma30A	0.000107735	0.547619	0.261905	0.132035	0.547619	0.818182	0.393939	0.547619	0.547619	0.547619	0.0238095	0.0238095	NA	NA	NA	NA	NA	NA	NA
HT1B	0.000107735	0.547619	0.0952381	0.393939	0.0238095	0.24026	0.0021645	0.0238095	0.0238095	0.0238095	0.0238095	0.0238095	0.0930736	NA	NA	NA	NA	NA	NA
HT1B2	0.000123607	0.115394	0.0784706	0.156928	0.0124009	0.0986588	0.00666772	0.0124009	0.0124009	0.0124009	0.0124009	0.0124009	0.0337357	0.555336	NA	NA	NA	NA	NA
HT2A	0.0043956	0.7	0.7	0.547619	0.1	0.547619	0.047619	0.1	0.1	0.1	0.1	0.1	0.547619	0.166667	0.228606	NA	NA	NA	NA
mthl3_1	0.0043956	0.7	0.7	0.0238095	1	0.547619	0.0952381	0.4	0.7	0.1	0.1	0.1	0.547619	0.0238095	0.0124009	0.1	NA	NA	NA
mthl3_2	0.0043956	0.1	0.7	0.0238095	0.1	0.547619	0.0238095	0.1	0.1	0.1	0.1	0.1	1	0.0238095	0.0124009	0.1	0.1	NA	NA
mtt_10	0.0043956	0.4	0.4	0.547619	0.1	0.904762	0.714286	0.1	0.1	0.1	0.1	0.1	0.261905	0.547619	0.228606	0.7	0.1	0.1	NA
Negative	3.26e-05	0.000605565	0.000605565	0.000184708	0.000605565	0.000184708	0.000184708	0.000605565	0.000605565	0.000605565	0.000605565	0.000605565	0.000184708	0.000184708	0.000960792	0.000605565	0.000605565	0.000605565	0.000605565

### Sheet: fdr_corrected_p
FDR corrected p-values reported for pairwise Mann-Whitney U Test.
	AlphaTub84	CCHa1_2	CCHa1_3	CG13579	CG30340	GABABR1	GABABR2	GalphaF_1	Galphaf_2	GalphaS_1	GalphaS_2	GB13F	Ggamma30A	HT1B	HT1B2	HT2A	mthl3_1	mthl3_2	mtt_10
CCHa1_2	0.021978	NA	NA	NA	NA	NA	NA	NA	NA	NA	NA	NA	NA	NA	NA	NA	NA	NA	NA
CCHa1_3	0.021978	0.531469	NA	NA	NA	NA	NA	NA	NA	NA	NA	NA	NA	NA	NA	NA	NA	NA	NA
CG13579	0.00292455	0.368607	0.368607	NA	NA	NA	NA	NA	NA	NA	NA	NA	NA	NA	NA	NA	NA	NA	NA
CG30340	0.021978	0.726776	0.726776	0.0655625	NA	NA	NA	NA	NA	NA	NA	NA	NA	NA	NA	NA	NA	NA	NA
GABABR1	0.00292455	1	0.368607	0.634437	0.634437	NA	NA	NA	NA	NA	NA	NA	NA	NA	NA	NA	NA	NA	NA
GABABR2	0.00292455	0.634437	0.634437	0.207327	0.368607	0.952265	NA	NA	NA	NA	NA	NA	NA	NA	NA	NA	NA	NA	NA
GalphaF_1	0.021978	0.726776	0.726776	0.0655625	0.726776	0.634437	0.251323	NA	NA	NA	NA	NA	NA	NA	NA	NA	NA	NA	NA
Galphaf_2	0.021978	0.726776	0.726776	0.0655625	0.726776	0.634437	0.161017	0.531469	NA	NA	NA	NA	NA	NA	NA	NA	NA	NA	NA
GalphaS_1	0.021978	0.161017	0.726776	0.0655625	0.161017	0.634437	0.0655625	0.161017	0.161017	NA	NA	NA	NA	NA	NA	NA	NA	NA	NA
GalphaS_2	0.021978	0.161017	0.726776	0.0655625	0.161017	0.251323	0.0655625	0.161017	0.161017	0.161017	NA	NA	NA	NA	NA	NA	NA	NA	NA
GB13F	0.021978	0.161017	0.726776	0.0655625	0.161017	0.251323	0.0655625	0.161017	0.161017	0.161017	0.531469	NA	NA	NA	NA	NA	NA	NA	NA
Ggamma30A	0.00292455	0.634437	0.368607	0.207327	0.634437	0.840295	0.531469	0.634437	0.634437	0.634437	0.0655625	0.0655625	NA	NA	NA	NA	NA	NA	NA
HT1B	0.00292455	0.634437	0.161017	0.531469	0.0655625	0.353871	0.0158175	0.0655625	0.0655625	0.0655625	0.0655625	0.0655625	0.161017	NA	NA	NA	NA	NA	NA
HT1B2	0.00292455	0.184242	0.161017	0.244397	0.0501313	0.161017	0.0324838	0.0501313	0.0501313	0.0501313	0.0501313	0.0501313	0.0915683	0.639478	NA	NA	NA	NA	NA
HT2A	0.021978	0.726776	0.726776	0.634437	0.161017	0.634437	0.127431	0.161017	0.161017	0.161017	0.161017	0.161017	0.634437	0.251323	0.339337	NA	NA	NA	NA
mthl3_1	0.021978	0.726776	0.726776	0.0655625	1	0.634437	0.161017	0.531469	0.726776	0.161017	0.161017	0.161017	0.634437	0.0655625	0.0501313	0.161017	NA	NA	NA
mthl3_2	0.021978	0.161017	0.726776	0.0655625	0.161017	0.634437	0.0655625	0.161017	0.161017	0.161017	0.161017	0.161017	1	0.0655625	0.0501313	0.161017	0.161017	NA	NA
mtt_10	0.021978	0.531469	0.531469	0.634437	0.161017	0.924219	0.737578	0.161017	0.161017	0.161017	0.161017	0.161017	0.368607	0.634437	0.339337	0.726776	0.161017	0.161017	NA
Negative	0.00292455	0.00479405	0.00479405	0.00292455	0.00479405	0.00292455	0.00292455	0.00479405	0.00479405	0.00479405	0.00479405	0.00479405	0.00292455	0.00292455	0.00730202	0.00479405	0.00479405	0.00479405	0.00479405
	AlphaTub84	CCHa1_2	CCHa1_3	CG13579	CG30340	GABABR1	GABABR2	GalphaF_1	Galphaf_2	GalphaS_1	GalphaS_2	GB13F	Ggamma30A	HT1B	HT1B2	HT2A	mthl3_1	mthl3_2	mtt_10
CCHa1_2	*	NA	NA	NA	NA	NA	NA	NA	NA	NA	NA	NA	NA	NA	NA	NA	NA	NA	NA
CCHa1_3	*	N.S.	NA	NA	NA	NA	NA	NA	NA	NA	NA	NA	NA	NA	NA	NA	NA	NA	NA
CG13579	**	N.S.	N.S.	NA	NA	NA	NA	NA	NA	NA	NA	NA	NA	NA	NA	NA	NA	NA	NA
CG30340	*	N.S.	N.S.	N.S.	NA	NA	NA	NA	NA	NA	NA	NA	NA	NA	NA	NA	NA	NA	NA
GABABR1	**	N.S.	N.S.	N.S.	N.S.	NA	NA	NA	NA	NA	NA	NA	NA	NA	NA	NA	NA	NA	NA
GABABR2	**	N.S.	N.S.	N.S.	N.S.	N.S.	NA	NA	NA	NA	NA	NA	NA	NA	NA	NA	NA	NA	NA
GalphaF_1	*	N.S.	N.S.	N.S.	N.S.	N.S.	N.S.	NA	NA	NA	NA	NA	NA	NA	NA	NA	NA	NA	NA
Galphaf_2	*	N.S.	N.S.	N.S.	N.S.	N.S.	N.S.	N.S.	NA	NA	NA	NA	NA	NA	NA	NA	NA	NA	NA
GalphaS_1	*	N.S.	N.S.	N.S.	N.S.	N.S.	N.S.	N.S.	N.S.	NA	NA	NA	NA	NA	NA	NA	NA	NA	NA
GalphaS_2	*	N.S.	N.S.	N.S.	N.S.	N.S.	N.S.	N.S.	N.S.	N.S.	NA	NA	NA	NA	NA	NA	NA	NA	NA
GB13F	*	N.S.	N.S.	N.S.	N.S.	N.S.	N.S.	N.S.	N.S.	N.S.	N.S.	NA	NA	NA	NA	NA	NA	NA	NA
Ggamma30A	**	N.S.	N.S.	N.S.	N.S.	N.S.	N.S.	N.S.	N.S.	N.S.	N.S.	N.S.	NA	NA	NA	NA	NA	NA	NA
HT1B	**	N.S.	N.S.	N.S.	N.S.	N.S.	*	N.S.	N.S.	N.S.	N.S.	N.S.	N.S.	NA	NA	NA	NA	NA	NA
HT1B2	**	N.S.	N.S.	N.S.	N.S.	N.S.	*	N.S.	N.S.	N.S.	N.S.	N.S.	N.S.	N.S.	NA	NA	NA	NA	NA
HT2A	*	N.S.	N.S.	N.S.	N.S.	N.S.	N.S.	N.S.	N.S.	N.S.	N.S.	N.S.	N.S.	N.S.	N.S.	NA	NA	NA	NA
mthl3_1	*	N.S.	N.S.	N.S.	N.S.	N.S.	N.S.	N.S.	N.S.	N.S.	N.S.	N.S.	N.S.	N.S.	N.S.	N.S.	NA	NA	NA
mthl3_2	*	N.S.	N.S.	N.S.	N.S.	N.S.	N.S.	N.S.	N.S.	N.S.	N.S.	N.S.	N.S.	N.S.	N.S.	N.S.	N.S.	NA	NA
mtt_10	*	N.S.	N.S.	N.S.	N.S.	N.S.	N.S.	N.S.	N.S.	N.S.	N.S.	N.S.	N.S.	N.S.	N.S.	N.S.	N.S.	N.S.	NA
Negative	**	**	**	**	**	**	**	**	**	**	**	**	**	**	**	**	**	**	**
